# Evaluation of nanopore sequencing for increasing accessibility of eDNA studies in biodiverse countries

**DOI:** 10.1101/2025.04.21.649756

**Authors:** Daniel Gygax, Sabina Ramirez, Moses Chibesa, Twakundine Simpamba, Michael Riffel, Tom Riffel, Geofrey Zulu, Amrita Srivathsan, Reindert Nijland, Lara Urban

## Abstract

Biodiversity loss is a global challenge of the 21st century. Environmental DNA (eDNA)-based metabarcoding offers a cost- and time-efficient alternative to conventional biodiversity surveys, enabling detection of rare, cryptic, and elusive species from environmental samples. However, limited access to genomic technologies restricts the application of eDNA metabarcoding in highly biodiverse remote regions and low- and middle-income countries (LMICs). Here, we directly compared the latest portable nanopore sequencing methods with established Illumina sequencing for vertebrate eDNA metabarcoding of Zambian water samples. Our results show that due to recent improvements in sequencing chemistry and optimized basecalling, nanopore sequencing data can recapitulate or even surpass established protocols, demonstrating the feasibility of *in situ* biodiversity assessments. eDNA- and camera trap-based species detections had minimal overlap in species detections, suggesting a complementary rather than substituting application of these biodiversity monitoring technologies. We finally demonstrate that our entire eDNA workflow can be successfully implemented in a mobile laboratory under remote field conditions by completing all steps—from sample collection to data analysis—within the Luambe National Park in Zambia. This approach has important implications for capacity building in LMICs and for overcoming limitations associated with sample export.
