## Supplementary material for "Evaluation of nanopore sequencing for increasing accessibility of eDNA studies in biodiverse countries": S3 Table

Site	Species	Family	Order
CAM	Papio cynocephalus	Cercopithecidae	Primates
CAM	Tragelaphus scriptus	Bovidae	Artiodactyla
CAM	Turtur chalcospilos	Columbidae	Columbiformes
CAM	Loxodonta africana	Elephantidae	Proboscidea
CAM	Genetta genetta	Viverridae	Carnivora
CAM	Panthera leo	Felidae	Carnivora
CAM	Panthera pardus	Felidae	Carnivora
CAM	Hippopotamus amphibius	Hippopotamidae	Artiodactyla
P2	Scopus umbretta	Scopidae	Pelecaniformes
P2	Loxodonta africana	Elephantidae	Proboscidea
P2	Ardea cinerea	Ardeidae	Pelecaniformes
P2	Ephippiorhynchus senegalensis	Ciconiidae	Ciconiiformes
P2	Hippopotamus amphibius	Hippopotamidae	Artiodactyla
P2	Aepyceros melampus	Bovidae	Artiodactyla
P3	Kobus vardonii	Bovidae	Artiodactyla
P3	Mycteria ibis	Ciconiidae	Ciconiiformes
P3	Loxodonta africana	Elephantidae	Proboscidea
P3	Scopus umbretta	Scopidae	Pelecaniformes
P3	Turtur chalcospilos	Columbidae	Columbiformes
P3	Connochaetes taurinus	Bovidae	Artiodactyla
P3	Loxodonta africana	Elephantidae	Proboscidea
P3	Vanellus armatus	Charadriidae	Charadriiformes
P3	Threskiornis aethiopicus	Threskiornithidae	Pelecaniformes
L1	Numida meleagris	Numididae	Galliformes
L1	Papio cynocephalus	Cercopithecidae	Primates
L1	Panthera leo	Felidae	Carnivora
L1	Ichneumia albicauda	Herpestidae	Carnivora
L1	Scopus umbretta	Scopidae	Pelecaniformes
L1	Genetta genetta	Viverridae	Carnivora
L2	Papio cynocephalus	Cercopithecidae	Primates
